## Supplementary table for "Structural determination of human nucleosomes reconstituted by the ExACT platform"

### Sheet: Table 1
Supplymentary Table 1. The primers used in this study.
Primer name	Sequence
H3.3 forward	5'-TTCCAATCCAATGCAATGGCTCGTACAAAGCAGAC-3'
H3.3 reverse	5'-ATCCACTTCCAATGTTAAGCACGTTCTCCACG-3'
H3.X forward	5'-TTCCAATCCAATGCAATGGCGCGCACCAAGCAGAC-3'
H3.X reverse	5'-TATCCACTTCCAATGCTAGAGTGCAAGGTTTCCCAG-3'
Nap1L1 forward	5'-CTACAACTACAGCCATGGCAGACATTGACAAC-3'
Nap1L1 reverse	5'-GTTTGGGCTACTCTATCACTGCTGCTTGCACTCTG-3'
Sequencing forward	5'-TAGGTGACACTATAGAACTC-3'
Sequencing reverse	5'-GCTAGCCGTAAATTCTATAC-3'
3x601 widom601 forward	5'-GGTGGCTATTCTAGATAACTG-3'
3x601 widom601 reverse	5'-CAAGGATCCCTGGG-3'

### Sheet: Table 2
Supplymentry Table 2. Cryo-EM data collection, refinement and validation statistics
	H3.1_MgFree	H3.1_Mg	H3.3	H3.X
	(EMD-81900) (PDB: 43IB)	(EMD-81902) (PDB: 43IE)	(EMD-81903) (PDB: 43IF)	(EMD-81904) (PDB: 43IG)
Data collection and processing
Magnification	105000	105000	105000	105000
Voltage (kV)	300	300	300	300
Total electron exposure (e-/Å2)	49.9	49.9	49.4	49.9
Defocus range (μm)	-0.8 to -2.0	-0.8 to-2.0	-0.8 to-2.0	-0.8 to-2.0
Pixel size at detector (Å)	0.85	0.85	0.85	0.85
Point-group symmetry	C1	C1	C1	C1
Total extracted particle (no.)	9953619	5998933	5359496	7216039
Final particles (no.)	347676	88640	208786	152207
Map resolution (FSC 0.143, Å)	2.84	3.41	2.87	3.14
Refinement
Initial model used	8JBX	8JBX	8JBX	8JBX
Model resolution (FSC 0.143, Å)	2.8	3.4	2.9	3.1
Map sharpening B factor (Å2)	86.2	82.6	81.4	77
Model composition
Protein residues	733	738	742	733
DNA	272	286	270	282
B factors (Å2)
Proteins (min/max/mean)	60.17/195.04/94.63	69.31/228.14/116.05	56.03/192.55/94.99	44.56/246.84/93.47
DNA (min/max/mean)	20.74/623.55/175.18	8.59/993.50/266.19	27.21/744.42/153.47	24.63/774.69/237.73
R.m.s deviation from ideal
Bond length (Å)	0.003	0.004	0.004	0.004
Bond angles (°)	0.559	0.617	0.567	0.571
Validation
MolProbity score	1.39	1.66	1.37	1.39
CaBLAM outliers (%)	0.71	0.99	0.85	0.86
Clashacore	7.17	10.37	6.42	6.68
Rotamer outliers (%)	0.33	0.81	0.49	0.66
Ramachandran plot
Favored (%)	98.33	97.37	97.93	97.91
Allowed (%)	1.67	2.63	2.07	1.95
Disabled (%)	0	0	0	0.14
